## Supplementary material for "Multi-lineage emergence of USA300 MRSA in in Chile and a potential role for environmental copper resistance": Isolate Information

### Sheet: Figure1_1999-2022
Invasive infection MRSA isolates sequenced, 1999-2022. FOX_int, CIP_int, Genta_int, Clinda_int, Ery_int, Rifa_int, SXT_int, Tetra_int are resistance interpretations for cefoxitin, ciprofloxacin, gentamicin, clindamycin, erythromycin, rifampicin, trimethoprim/ sulfamethoxazole, and tetracycline, respectively, where R=resistant, I=intermediate, and S=susceptible. For 2022 isolates, IncludeDeduplica…
SCL	ST	IncludeDeduplicated	FOX_int	CIP_int	Genta_int	Clinda_int	Ery_int	Rifa_int	SXT_int	Tetra_int	Year	Accession
SCL12484	1472	1	R	S	S	S	R	S	S	S	2022	SRR39503406
SCL12488	2802	1	R	S	S	S	S	S	S	S	2022	SRR39503464
SCL12489	5	1	R	R	R	R	R	S	S	S	2022	SRR39503563
SCL12490	1472	0	R	S	S	S	R	S	S	S	2022	SRR39503405
SCL12491	1472	0	R	S	S	S	R	S	S	S	2022	SRR39503404
SCL12498	1472	0	R	S	S	S	R	S	S	S	2022	SRR39503401
SCL12648	1472	0	R	S	S	S	R	S	S	S	2022	SRR39503400
SCL12651	1472	0	R	S	S	S	R	S	S	S	2022	SRR39503399
SCL12693	105	1	R	R	S	R	R	S	S	S	2022	SRR39503621
SCL13013	5	1	R	R	S	R	R	S	S	S	2022	SRR39503483
SCL13014	5	0	R	R	S	R	R	S	S	S	2022	SRR39503482
SCL13026	5	1	R	R	S	R	R	S	S	S	2022	SRR39503418
SCL13027	5	0	R	R	S	R	R	S	S	S	2022	SRR39503417
SCL13111	8	1	R	S	S	S	S	S	S	S	2022	SRR39503486
SCL13113	88	1	R	S	S	S	R	S	S	S	2022	SRR39503646
SCL13114	105	1	R	R	S	R	R	S	S	S	2022	SRR39503511
SCL13115	5	1	R	R	R	R	R	S	S	S	2022	SRR39503614
SCL13116	5	0	R	R	R	R	R	S	S	S	2022	SRR39503613
SCL13195	5	1	R	R	R	R	R	S	S	S	2022	SRR39503512
SCL13196	105	1	R	R	S	R	R	S	S	S	2022	SRR39503594
SCL13205	8	0	R	S	S	S	S	S	S	S	2022	SRR39503386
SCL13207	8	1	R	S	S	S	S	S	S	S	2022	SRR39503384
SCL13307	105	1	R	R	S	R	R	S	S	S	2022	SRR39503605
SCL13309	105	0	R	R	S	R	R	S	S	S	2022	SRR39503604
SCL13354	5	0	R	R	S	R	R	S	S	S	2022	SRR39503443
SCL13360	5	0	R	R	S	R	R	S	S	S	2022	SRR39503442
SCL13388	8	0	R	S	S	S	S	S	S	S	2022	SRR39503500
SCL13400	8	0	R	S	S	S	S	S	S	S	2022	SRR39503498
SCL13406	8	0	R	S	S	S	S	S	S	S	2022	SRR39503496
SCL13408	8	0	R	S	S	S	S	S	S	S	2022	SRR39503495
SCL13489	5	1	R	R	R	R	R	S	S	S	2022	SRR39503506
SCL13510	8	1	R	S	S	S	S	S	S	S	2022	SRR39503618
SCL13556	72	1	R	S	S	S	R	S	S	R	2022	SRR39503374
SCL13569	105	0	R	R	S	R	R	S	S	S	2022	SRR39503577
SCL13656	5	1	R	R	R	S	S	S	S	S	2022	SRR39503485
SCL13709	8	1	R	S	S	S	S	S	S	S	2022	SRR39503494
SCL13719	8	0	R	S	S	S	S	S	S	S	2022	SRR39503490
SCL13764	5	1	R	R	S	R	R	S	S	S	2022	SRR39503408
SCL13766	5	0	R	R	S	R	R	S	S	S	2022	SRR39503407
SCL13856	105	1	R	R	S	R	R	S	S	S	2022	SRR39503591
SCL13964	72	1	R	S	S	S	S	S	S	S	2022	SRR39503453
SCL13978	8	1	R	S	S	S	S	S	S	S	2022	SRR39503433
SCL13990	-	0	R	S	S	S	S	S	S	S	2022	SRR39503544
SCL14029	105	1	R	R	S	R	R	S	S	S	2022	SRR39503581
SCL14108	5	0	R	R	R	R	R	S	S	S	2022	SRR39503380
SCL14115	5	1	R	R	R	R	R	S	S	S	2022	SRR39503462
SCL14118	5	0	R	R	R	R	R	S	S	S	2022	SRR39503377
SCL14173	8	1	R	S	S	S	S	S	S	S	2022	SRR39503541
SCL14466	5	0	R	R	R	R	R	R	S	S	2022	SRR39503481
SCL14510	8	0	R	S	S	S	S	S	S	S	2022	SRR39503487
SCL14784	5	1	R	R	R	R	R	R	S	S	2022	SRR39503571
SCL14862	1649	1	R	R	S	R	R	S	S	S	2022	SRR39503390
SCL14868	5	1	R	R	R	R	R	S	S	S	2022	SRR39503456
SCL15002	225	1	R	R	S	R	R	S	S	S	2022	SRR39503480
SCL15003	225	1	R	R	S	R	R	S	S	S	2022	SRR39503549
SCL15006	225	0	R	R	S	R	R	S	S	S	2022	SRR39503547
SCL15072	5	1	R	R	S	R	R	S	S	S	2022	SRR39503630
SCL15073	5	0	R	R	S	R	R	S	S	S	2022	SRR39503629
SCL15177	8	1	R	S	R	S	S	S	S	S	2022	SRR39503570
SCL15214	5	1	R	R	R	R	R	S	S	S	2022	SRR39503554
SCL15216	5	1	R	R	R	R	R	S	S	S	2022	SRR39503395
SCL15224	105	1	R	R	S	R	R	S	S	S	2022	SRR39503525
SCL15232	105	0	R	R	S	R	R	S	S	S	2022	SRR39503524
SCL15363	105	1	R	R	S	R	R	S	S	S	2022	SRR39503520
SCL15369	5	1	R	R	R	R	R	S	S	S	2022	SRR39503602
SCL15458	72	1	R	R	S	R	R	S	S	S	2022	SRR39503598
SCL15586	105	1	R	R	S	R	R	S	S	S	2022	SRR39503616
SCL15587	8	1	R	S	S	S	S	S	S	S	2022	SRR39503633
SCL15593	8	1	R	S	R	S	S	S	S	S	2022	SRR39503635
SCL15599	8	1	R	S	S	S	R	S	S	S	2022	SRR39503562
SCL15755	5	1	R	R	S	R	R	S	S	S	2022	SRR39503435
SCL15774	5	1	R	R	S	R	R	S	S	S	2022	SRR39503479
SCL15784	8	1	R	S	S	S	S	S	S	S	2022	SRR39503432
SCL15853	105	1	R	R	S	R	R	S	S	S	2022	SRR39503609
SCL15855	105	0	R	R	S	R	R	S	S	S	2022	SRR39503590
SCL15869	5	1	R	R	R	R	R	S	S	S	2022	SRR39503540
SCL15887	105	1	R	R	S	R	R	S	S	S	2022	SRR39503397
SCL15889	105	1	R	R	S	R	R	S	S	S	2022	SRR39503647
SCL15949	5	1	R	R	R	R	R	S	S	S	2022	SRR39503561
SCL15970	8	1	R	S	S	S	S	S	S	S	2022	SRR39503542
SCL16144	8	1	R	R	S	R	R	S	S	S	2022	SRR39503517
SCL16160	72	0	R	R	S	S	S	S	S	S	2022	SRR39503553
SCL16176	5	0	R	R	S	R	R	S	S	S	2022	SRR39503515
SCL16178	72	0	R	R	S	S	S	S	S	S	2022	SRR39503551
SCL16188	225	1	R	R	S	R	R	S	S	S	2022	SRR39503530
SCL16190	8	1	R	S	S	S	S	S	S	S	2022	SRR39503449
SCL16197	8	0	R	S	S	S	S	S	S	S	2022	SRR39503600
SCL16473	5	1	R	R	S	R	R	S	S	S	2022	SRR39503426
SCL16682	5	1	R	S	S	S	R	S	S	S	2022	SRR39503588
SCL16704	5	1	R	R	R	R	R	S	S	S	2022	SRR39503627
SCL16732	5	1	R	R	R	R	R	S	S	S	2022	SRR39503539
SCL16787	5	1	R	R	S	R	R	S	S	S	2022	SRR39503557
SCL16917	225	0	R	R	S	R	R	S	S	S	2022	SRR39503529
SCL16918	225	0	R	R	S	R	R	S	S	S	2022	SRR39503528
SCL16919	225	0	R	R	S	R	R	S	S	S	2022	SRR39503527
SCL16920	225	0	R	R	S	R	R	S	S	S	2022	SRR39503526
SCL16922	225	1	R	R	S	R	R	S	S	S	2022	SRR39503502
SCL16924	225	1	R	R	S	R	R	S	S	S	2022	SRR39503564
SCL12492	8	1	R	S	S	S	S	S	S	S	2022	SRR39503573
SCL12493	8	1	R	S	S	S	S	S	S	S	2022	SRR39503519
SCL12497	1472	0	R	S	S	S	R	S	S	S	2022	SRR39503402
SCL12553	105	1	R	R	S	R	R	S	S	S	2022	SRR39503428
SCL12558	5	1	R	R	S	R	R	S	S	S	2022	SRR39503639
SCL12596	105	0	R	R	S	R	R	S	S	S	2022	SRR39503427
SCL12603	5	1	R	R	R	R	R	S	S	S	2022	SRR39503478
SCL12659	8	1	R	S	S	S	S	S	S	S	2022	SRR39503430
SCL12889	8	1	S	S	S	S	S	S	S	S	2022	SRR39503641
SCL12898	225	1	R	R	S	R	R	S	S	S	2022	SRR39503504
SCL12975	105	1	R	R	S	R	R	S	S	S	2022	SRR39503507
SCL12983	5	1	R	R	S	R	R	S	S	S	2022	SRR39503622
SCL12997	5	1	R	R	S	R	R	S	S	S	2022	SRR39503429
SCL13001	5	1	R	R	S	R	R	S	S	S	2022	SRR39503415
SCL13017	105	1	R	R	S	R	R	S	S	S	2022	SRR39503536
SCL13018	5	1	R	R	R	R	R	R	S	R	2022	SRR39503514
SCL13031	5	0	R	R	S	R	R	S	S	S	2022	SRR39503414
SCL13110	105	1	R	R	S	S	R	S	S	S	2022	SRR39503538
SCL13112	97	1	R	S	S	S	S	S	S	S	2022	SRR39503644
SCL13193	8	1	R	S	S	S	S	S	S	S	2022	SRR39503421
SCL13285	30	1	R	S	S	S	S	S	S	S	2022	SRR39503445
SCL13371	5	1	R	R	R	R	R	S	S	S	2022	SRR39503603
SCL13380	5	1	R	R	S	R	R	S	S	S	2022	SRR39503584
SCL13391	8	0	R	S	S	S	S	S	S	S	2022	SRR39503499
SCL13399	5	1	R	R	R	R	R	S	S	S	2022	SRR39503619
SCL13401	8	0	R	S	S	S	S	S	S	S	2022	SRR39503497
SCL13409	5	1	R	R	S	R	R	S	S	S	2022	SRR39503626
SCL13488	30	1	R	R	S	R	R	S	S	S	2022	SRR39503560
SCL13490	5	0	R	R	R	R	R	S	S	S	2022	SRR39503505
SCL13505	8	1	R	S	S	S	S	S	S	S	2022	SRR39503593
SCL13523	105	1	R	R	S	R	R	S	S	S	2022	SRR39503388
SCL13529	8	1	R	S	S	S	S	S	S	S	2022	SRR39503412
SCL13535	105	1	R	R	S	R	R	S	S	S	2022	SRR39503387
SCL13542	8	1	R	S	S	S	S	S	S	S	2022	SRR39503634
SCL13544	105	1	R	R	S	R	R	S	S	S	2022	SRR39503393
SCL13557	72	0	R	S	S	S	R	S	S	R	2022	SRR39503471
SCL13562	105	1	R	R	S	R	R	S	S	S	2022	SRR39503578
SCL13579	5	1	R	R	R	R	R	S	S	S	2022	SRR39503556
SCL13587	5	1	R	R	R	R	R	R	S	S	2022	SRR39503566
SCL13653	5	1	R	R	R	S	S	S	S	S	2022	SRR39503396
SCL13654	105	1	R	R	S	R	R	S	S	S	2022	SRR39503410
SCL13673	8	1	S	R	S	S	R	S	S	S	2022	SRR39503546
SCL13677	4872	1	R	S	S	S	R	S	S	R	2022	SRR39503558
SCL13687	8	1	R	S	S	S	R	S	S	S	2022	SRR39503638
SCL13692	8	0	R	S	S	S	R	S	S	S	2022	SRR39503637
SCL13697	105	1	R	R	S	R	R	S	S	S	2022	SRR39503503
SCL13699	8	1	R	S	S	S	S	S	S	S	2022	SRR39503413
SCL13700	8	1	R	S	S	S	S	S	S	S	2022	SRR39503585
SCL13710	8	0	R	S	S	S	S	S	S	S	2022	SRR39503493
SCL13718	8	0	R	S	S	S	S	S	S	S	2022	SRR39503491
SCL13720	8	0	R	S	S	S	S	S	S	S	2022	SRR39503489
SCL13721	8	0	R	S	S	S	S	S	S	S	2022	SRR39503488
SCL13742	5	1	R	R	S	R	R	S	S	S	2022	SRR39503617
SCL13743	5	1	R	R	S	R	R	S	S	S	2022	SRR39503586
SCL13753	5	1	R	R	R	R	R	S	S	S	2022	SRR39503640
SCL13762	5	0	R	R	S	R	R	S	S	S	2022	SRR39503582
SCL13963	72	0	R	S	S	S	S	S	S	R	2022	SRR39503454
SCL13967	72	0	R	S	S	S	S	S	S	R	2022	SRR39503452
SCL13968	72	0	S	S	S	S	S	S	S	R	2022	SRR39503451
SCL13970	72	0	R	S	S	S	S	S	S	R	2022	SRR39503450
SCL13974	8	1	R	S	S	S	R	S	S	S	2022	SRR39503523
SCL13976	8	0	R	S	S	R	R	S	S	R	2022	SRR39503521
SCL13977	8	0	R	S	S	S	S	S	S	R	2022	SRR39503444
SCL13982	8	0	R	S	S	S	S	S	S	S	2022	SRR39503422
SCL13984	8	0	R	S	S	S	S	S	S	S	2022	SRR39503411
SCL13993	8	0	R	S	S	S	S	S	S	S	2022	SRR39503533
SCL13999	5	0	R	S	S	S	S	S	S	S	2022	SRR39503522
SCL14000	8	0	R	S	S	S	S	S	S	S	2022	SRR39503403
SCL14001	8	0	R	S	S	S	S	S	S	S	2022	SRR39503398
SCL14012	8	1	S	S	S	S	S	S	S	S	2022	SRR39503607
SCL14015	5	1	R	R	R	R	R	S	S	S	2022	SRR39503469
SCL14016	5	0	R	R	R	R	R	S	S	S	2022	SRR39503468
SCL14017	5	0	R	R	R	R	R	S	S	S	2022	SRR39503467
SCL14018	5	0	R	R	R	R	R	S	S	S	2022	SRR39503466
SCL14019	5	0	R	R	R	R	R	S	S	S	2022	SRR39503465
SCL14024	8	1	R	S	S	S	R	S	S	S	2022	SRR39503559
SCL14035	3287	1	R	S	S	S	S	S	S	S	2022	SRR39503569
SCL14095	5	1	R	R	R	R	R	S	S	S	2022	SRR39503382
SCL14100	5	1	R	R	S	R	R	S	S	S	2022	SRR39503455
SCL14107	5	0	R	R	R	R	R	S	S	S	2022	SRR39503381
SCL14109	5	0	R	R	R	R	R	S	S	S	2022	SRR39503379
SCL14110	5	0	R	R	R	R	R	S	S	S	2022	SRR39503378
SCL14117	5	1	R	R	S	R	R	S	S	S	2022	SRR39503611
SCL14121	5	0	R	R	R	R	R	S	S	S	2022	SRR39503461
SCL14150	105	1	R	R	S	R	R	S	S	S	2022	SRR39503425
SCL14154	105	1	R	R	S	R	R	S	S	S	2022	SRR39503624
SCL14159	5	1	R	R	R	R	R	S	S	S	2022	SRR39503623
SCL14282	1472	1	R	R	S	S	S	S	S	S	2022	SRR39503579
SCL14308	5	1	R	R	R	R	R	R	S	S	2022	SRR39503375
SCL14420	72	1	R	S	S	S	R	S	S	R	2022	SRR39503592
SCL14424	5	1	R	R	R	R	R	R	S	S	2022	SRR39503470
SCL14447	8	1	R	S	S	S	S	S	S	S	2022	SRR39503460
SCL14462	5	1	R	R	S	R	R	S	S	S	2022	SRR39503436
SCL14463	398	1	S	S	S	S	R	S	S	S	2022	SRR39503595
SCL14468	5	1	R	R	R	R	R	S	S	S	2022	SRR39503457
SCL14488	5	1	R	R	S	R	R	S	S	S	2022	SRR39503601
SCL14792	105	1	R	R	S	R	R	S	S	S	2022	SRR39503416
SCL14812	8	1	R	S	S	S	R	S	S	S	2022	SRR39503567
SCL15004	225	0	R	R	S	R	R	S	S	S	2022	SRR39503548
SCL15008	5	1	R	R	R	R	R	S	S	S	2022	SRR39503642
SCL15032	5	1	R	R	S	R	R	S	S	S	2022	SRR39503589
SCL15062	5	1	R	R	S	R	R	S	S	S	2022	SRR39503474
SCL15078	5	0	R	R	S	R	R	S	S	S	2022	SRR39503599
SCL15083	5	1	R	R	R	R	R	S	S	S	2022	SRR39503636
SCL15093	398	1	S	S	S	S	R	S	S	S	2022	SRR39503508
SCL15097	5	0	R	R	S	R	R	S	S	S	2022	SRR39503625
SCL15100	105	1	R	R	S	R	R	S	S	S	2022	SRR39503612
SCL15101	5	1	R	R	S	R	R	S	S	S	2022	SRR39503440
SCL15132	5	1	R	S	R	S	S	S	S	S	2022	SRR39503389
SCL15133	5543	0	R	R	S	R	R	S	S	S	2022	SRR39503473
SCL15201	105	0	R	R	S	R	R	S	S	S	2022	SRR39503576
SCL15205	97	1	R	S	S	R	R	S	S	S	2022	SRR39503518
SCL15208	105	0	R	R	S	R	R	S	S	S	2022	SRR39503575
SCL15215	5	1	R	R	S	R	R	S	S	S	2022	SRR39503385
SCL15319	5	1	R	R	R	R	R	S	S	S	2022	SRR39503532
SCL15320	8	1	R	S	S	S	S	S	S	S	2022	SRR39503574
SCL15362	105	1	R	R	S	R	R	S	S	S	2022	SRR39503535
SCL15367	105	1	R	R	S	R	R	S	S	S	2022	SRR39503510
SCL15457	5	1	R	R	R	R	R	S	S	S	2022	SRR39503376
SCL15496	-	1	R	S	S	S	R	S	S	R	2022	SRR39503383
SCL15584	5543	1	R	R	S	S	R	S	S	S	2022	SRR39503448
SCL15702	97	1	S	S	S	S	S	S	S	S	2022	SRR39503476
SCL15714	5	0	R	R	S	R	R	S	S	S	2022	SRR39503439
SCL15732	923	1	R	S	S	S	R	S	S	R	2022	SRR39503565
SCL15734	5	1	R	R	R	R	R	S	S	S	2022	SRR39503446
SCL15735	20	1	S	S	S	S	S	S	S	S	2022	SRR39503631
SCL15736	5	1	R	R	S	R	R	S	S	S	2022	SRR39503572
SCL15759	105	0	R	R	S	R	R	S	S	S	2022	SRR39503583
SCL15771	5	1	R	R	R	R	R	S	S	S	2022	SRR39503610
SCL15773	5	0	R	R	R	R	R	S	S	S	2022	SRR39503434
SCL15782	5	0	R	R	S	R	R	S	S	S	2022	SRR39503628
SCL15785	8	0	S	S	S	S	S	S	S	S	2022	SRR39503431
SCL15854	105	0	S	R	S	R	R	S	S	S	2022	SRR39503608
SCL15878	5	1	R	R	R	R	R	S	S	S	2022	SRR39503537
SCL15881	105	1	R	R	S	R	R	S	S	S	2022	SRR39503587
SCL15885	8	1	R	R	S	S	S	S	S	S	2022	SRR39503596
SCL15920	105	1	R	R	S	R	R	S	S	S	2022	SRR39503643
SCL15958	5	1	R	R	S	S	R	S	S	S	2022	SRR39503509
SCL15963	8	1	R	S	S	S	R	S	S	S	2022	SRR39503392
SCL15964	5	1	R	R	R	R	R	S	S	S	2022	SRR39503513
SCL15971	72	1	R	R	S	S	S	S	S	S	2022	SRR39503419
SCL15972	8	1	R	S	S	S	S	S	S	S	2022	SRR39503550
SCL15999	8	0	R	S	S	S	R	S	S	S	2022	SRR39503391
SCL16005	5	1	R	R	R	R	R	S	S	S	2022	SRR39503632
SCL16011	5	1	R	R	R	R	R	S	S	S	2022	SRR39503458
SCL16089	105	1	R	R	S	R	R	S	S	S	2022	SRR39503484
SCL16095	8	0	R	R	S	S	R	S	S	S	2022	SRR39503545
SCL16098	105	0	R	R	S	R	R	S	S	S	2022	SRR39503492
SCL16100	88	1	R	S	S	S	R	S	S	R	2022	SRR39503620
SCL16112	8	1	R	S	S	S	R	S	S	S	2022	SRR39503555
SCL16120	1472	1	R	S	S	S	R	S	S	R	2022	SRR39503543
SCL16133	72	1	R	R	S	S	S	S	S	S	2022	SRR39503394
SCL16139	8	1	R	S	S	S	S	S	S	S	2022	SRR39503424
SCL16141	8	0	R	S	S	S	S	S	S	S	2022	SRR39503423
SCL16147	5	0	R	R	S	R	R	S	S	S	2022	SRR39503516
SCL16151	72	1	R	R	S	S	S	S	S	S	2022	SRR39503580
SCL16168	8	0	R	S	S	S	S	S	S	S	2022	SRR39503552
SCL16183	225	1	R	R	S	R	R	S	S	S	2022	SRR39503472
SCL16187	225	0	R	R	S	R	R	S	S	S	2022	SRR39503531
SCL16192	188	1	S	S	S	S	R	S	S	S	2022	SRR39503534
SCL16194	225	1	R	R	S	R	R	S	S	S	2022	SRR39503475
SCL16198	8	0	R	S	S	S	S	S	S	S	2022	SRR39503645
SCL16253	105	1	R	R	S	R	R	S	S	S	2022	SRR39503568
SCL16257	5	1	R	R	R	R	R	S	S	S	2022	SRR39503501
SCL16259	5	1	R	R	R	R	R	S	S	S	2022	SRR39503441
SCL16470	8	1	R	S	S	S	R	S	S	S	2022	SRR39503615
SCL16472	105	1	R	R	S	R	R	S	S	S	2022	SRR39503597
SCL16695	5	1	R	R	R	R	R	S	S	S	2022	SRR39503420
SCL16711	105	1	R	R	S	R	R	S	S	S	2022	SRR39503438
SCL16727	8	1	R	S	S	S	S	S	S	S	2022	SRR39503463
SCL16764	5	0	R	R	R	R	R	S	S	S	2022	SRR39503477
SCL16816	5	1	R	R	S	R	R	S	S	S	2022	SRR39503606
SCL16902	30	1	R	S	S	S	S	S	S	S	2022	SRR39503409
SCL16903	5543	1	R	R	S	S	R	S	S	S	2022	SRR39503447
SCL16907	225	1	R	R	S	R	R	S	S	S	2022	SRR39503437
SCL16923	8	1	R	S	S	S	R	S	S	S	2022	SRR39503459
SCL1833	239	1	R	R	R	R	R	I	R	R	1999	GCA_030351185.1
SCL2111	5	1	R	R	R	R	R	S	S	S	1999	GCA_030353125.1
SCL1834	5	1	R	R	R	R	R	S	S	S	1999	GCA_030351205.1
SCL1835	5	1	R	R	R	R	R	S	S	S	1999	GCA_030351215.1
SCL1837	5	1	R	R	R	R	R	S	S	S	1999	GCA_030351305.1
SCL1838	5	1	R	R	R	R	R	S	S	S	1999	GCA_030351295.1
SCL1840	239	1	R	R	R	S	R	I	R	R	2000	GCA_030351335.1
SCL1841	5	1	R	R	R	R	R	S	S	S	2000	GCA_030351345.1
SCL1842	5	1	R	R	R	R	R	R	S	S	2000	GCA_030351425.1
SCL1843	5	1	R	R	R	R	R	S	S	S	2000	GCA_030351465.1
SCL1844	5	1	R	R	R	R	R	I	S	S	2000	GCA_030351395.1
SCL1845	5	1	R	R	R	R	R	S	S	S	2000	GCA_030351435.1
SCL1846	5	1	R	R	R	R	R	S	S	S	2000	GCA_030351385.1
SCL1848	5	1	R	R	R	R	R	I	S	S	2000	GCA_030351545.1
SCL1850	5	1	R	R	R	R	R	R	S	S	2000	GCA_030351505.1
SCL1851	5	1	R	R	S	R	R	S	S	S	2000	GCA_030351485.1
SCL1852	5	1	R	R	R	R	R	S	S	S	2000	GCA_030351495.1
SCL1853	5	1	R	R	R	R	R	S	S	S	2000	GCA_030351645.1
SCL1856	5	1	R	R	R	R	R	R	S	S	2000	GCA_030351565.1
SCL2144	5	1	R	R	R	R	R	S	S	S	2000	GCA_030353825.1
SCL2146	5	1	R	R	R	R	R	S	S	S	2000	GCA_030353865.1
SCL2147	5	1	R	R	R	R	R	S	S	S	2000	GCA_030353925.1
SCL2148	5	1	R	R	R	R	R	S	S	S	2000	GCA_030353885.1
SCL1857	5	1	R	R	R	R	R	S	S	S	2000	GCA_030351605.1
SCL2165	5	1	R	R	R	R	R	S	S	S	2001	GCA_030354185.1
SCL2166	5	1	R	R	R	R	R	R	S	S	2001	GCA_030354235.1
SCL2167	239	1	R	R	R	R	R	R	R	R	2001	GCA_030354255.1
SCL2168	5	1	R	R	R	R	R	S	S	S	2001	GCA_030354225.1
SCL2170	5	1	R	R	R	R	R	S	S	S	2001	GCA_030354285.1
SCL2169	5	1	R	R	R	R	R	S	S	S	2001	GCA_030354295.1
SCL2172	5	1	R	R	R	R	R	S	S	S	2001	GCA_030354345.1
SCL2174	5	1	R	R	R	R	R	S	S	S	2001	GCA_030354335.1
SCL2175	5	1	R	R	R	R	R	S	S	S	2001	GCA_030354325.1
SCL2176	5	1	R	R	R	R	R	S	S	S	2001	GCA_030354385.1
SCL2178	5	1	R	R	R	R	R	S	S	S	2001	GCA_030354365.1
SCL2179	5	1	R	R	R	R	R	S	S	S	2001	GCA_030354445.1
SCL2180	5	1	R	R	R	R	R	S	S	S	2001	GCA_030354425.1
SCL2181	5	1	R	R	R	R	R	S	S	S	2001	GCA_030354435.1
SCL1972	5	1	S	_	_	_	S	S	S	S	2002	GCA_030352965.1
SCL1977	5	1	R	R	R	R	R	R	S	S	2002	GCA_030353065.1
SCL1974	5	1	R	R	R	R	R	S	S	S	2002	GCA_030353035.1
SCL1911	5	1	R	R	R	R	R	S	S	S	2002	GCA_030352145.1
SCL1913	5	1	R	R	R	R	R	S	S	S	2003	GCA_030352175.1
SCL1914	5	1	R	R	R	R	R	S	S	S	2003	GCA_030352185.1
SCL1915	5	1	R	R	R	S	S	S	S	S	2003	GCA_030352245.1
SCL1916	5	1	R	R	R	R	R	S	S	S	2003	GCA_030352295.1
SCL1917	5	1	R	R	R	R	R	R	S	S	2003	GCA_030352285.1
SCL1918	5	1	R	R	R	R	R	S	S	S	2003	GCA_030352265.1
SCL1919	5	1	R	R	R	R	R	S	S	S	2003	GCA_030352315.1
SCL1920	239	1	R	R	R	R	R	R	R	R	2003	GCA_030352365.1
SCL1921	5	1	R	R	R	R	R	S	S	S	2003	GCA_030352375.1
SCL1922	5	1	R	R	R	S	S	R	S	S	2003	GCA_030352345.1
SCL1923	5	1	R	R	R	R	R	S	S	S	2003	GCA_030352355.1
SCL1924	5	1	R	R	R	R	R	S	S	S	2003	GCA_030352405.1
SCL1925	5	1	R	R	R	R	R	S	S	S	2003	GCA_030352445.1
SCL1860	5	1	R	R	R	R	R	S	S	S	2004	GCA_030351585.1
SCL1928	5	1	R	R	R	R	R	S	S	S	2004	GCA_030352455.1
SCL1861	239	1	R	R	R	R	R	R	R	R	2004	GCA_030351765.1
SCL1862	239	1	R	R	R	R	R	R	R	R	2004	GCA_030351665.1
SCL1864	5	1	R	R	R	R	R	S	S	S	2004	GCA_030351675.1
SCL1865	5	1	R	R	R	R	R	S	S	S	2004	GCA_030351695.1
SCL1866	5	1	R	R	R	R	R	S	S	S	2004	GCA_030351775.1
SCL1868	5	1	R	R	R	R	R	S	S	S	2004	GCA_030351745.1
SCL1869	5	1	R	R	R	R	R	S	S	S	2004	GCA_030351755.1
SCL1870	5	1	R	R	R	R	R	S	S	S	2004	GCA_030351945.1
SCL1872	5	1	R	R	R	R	R	S	S	S	2004	GCA_030351845.1
SCL1873	5	1	R	R	R	R	R	S	S	S	2004	GCA_030351865.1
SCL1874	5	1	R	R	R	R	R	S	S	S	2004	GCA_030351875.1
SCL1875	5	1	R	R	R	R	R	S	S	S	2004	GCA_030351925.1
SCL1930	5	1	R	R	R	R	R	S	S	S	2004	GCA_030353165.1
SCL1876	5	1	R	R	R	R	R	S	S	S	2004	GCA_030351975.1
SCL1877	5	1	R	R	R	R	R	S	S	S	2004	GCA_030351965.1
SCL1878	5	1	R	R	R	R	R	S	S	S	2004	GCA_030351955.1
SCL1879	5	1	R	R	R	R	R	S	I	S	2004	GCA_030352025.1
SCL1880	105	1	R	R	S	R	R	S	S	S	2004	GCA_030352045.1
SCL1881	5	1	R	R	R	R	R	S	S	S	2004	GCA_030352085.1
SCL1882	239	1	R	R	R	R	R	R	R	R	2004	GCA_030352095.1
SCL1883	5	1	R	R	R	R	R	S	S	S	2004	GCA_030352055.1
SCL1884	5	1	R	R	R	R	R	S	S	S	2004	GCA_030352125.1
SCL2186	5	1	R	R	S	R	R	S	S	S	2005	GCA_030387535.1
SCL2187	5	1	R	R	R	R	R	S	S	S	2005	GCA_030387555.1
SCL2191	5	1	R	R	S	R	R	S	S	S	2005	GCA_030387635.1
SCL1934	5	1	R	R	S	R	R	S	S	S	2005	GCA_030352545.1
SCL1936	72	1	R	R	S	S	R	S	S	S	2005	GCA_030353245.1
SCL1938	5	1	R	R	R	R	R	S	S	S	2006	GCA_030353265.1
SCL1940	105	1	R	R	S	R	R	S	S	S	2008	GCA_030353215.1
SCL1941	5	1	R	R	R	R	R	S	S	S	2008	GCA_030353285.1
SCL1942	5	1	R	R	R	R	R	S	S	S	2008	GCA_030353305.1
SCL1943	105	1	R	R	R	R	R	S	S	S	2008	GCA_030352585.1
SCL1945	5	1	R	R	R	R	R	S	S	S	2009	GCA_030352595.1
SCL1946	105	1	R	R	S	R	R	S	S	S	2009	GCA_030352605.1
SCL1948	105	1	R	R	S	R	R	S	S	S	2009	GCA_030352665.1
SCL1949	72	1	R	R	S	S	S	S	S	S	2009	GCA_030352645.1
SCL1951	5	1	R	R	R	R	R	S	S	S	2009	GCA_030352715.1
SCL1954	5	1	R	R	R	R	R	S	S	S	2009	GCA_030352685.1
SCL1955	5	1	R	R	R	R	R	S	S	S	2009	GCA_030352695.1
SCL1956	5	1	R	R	R	S	S	S	S	S	2009	GCA_030352745.1
SCL1957	5	1	R	R	R	R	R	S	S	S	2009	GCA_030352765.1
SCL1958	5	1	R	R	R	R	R	S	S	S	2009	GCA_030352775.1
SCL1978	105	1	R	R	S	R	R	S	S	S	2009	GCA_030353085.1
SCL1960	5	1	R	R	R	R	R	S	S	S	2009	GCA_030352845.1
SCL1961	72	1	R	R	S	S	S	S	S	S	2009	GCA_030352815.1
SCL1497	72	1	R	R	S	S	S	S	S	S	2010	GCA_030349805.1
SCL1514	105	1	R	R	R	S	S	S	S	S	2010	GCA_030349965.1
SCL1963	8	1	R	S	S	S	S	S	S	S	2010	GCA_030352865.1
SCL1520	5	1	R	R	R	R	R	S	S	S	2010	GCA_030350045.1
SCL1527	5	1	R	R	R	R	R	R	S	S	2010	GCA_030350105.1
SCL1535	5	1	R	R	R	R	R	S	S	S	2010	GCA_030350335.1
SCL1536	105	1	R	R	S	R	R	S	S	S	2010	GCA_030350345.1
SCL1568	5	1	R	R	R	R	R	S	S	S	2010	GCA_030350665.1
SCL1576	5	1	R	R	R	R	R	S	S	S	2010	GCA_030350725.1
SCL1429	5	1	R	R	R	R	R	S	S	S	2011	GCA_030349365.1
SCL1436	5	1	R	R	R	R	R	S	S	S	2011	GCA_030349385.1
SCL1450	5	1	R	R	R	R	R	S	S	S	2011	GCA_030349445.1
SCL1452	5	1	R	R	R	R	R	S	S	S	2011	GCA_030349485.1
SCL1480	5	1	R	R	R	R	R	S	S	S	2011	GCA_030350305.1
SCL1481	5	1	R	R	R	R	R	S	S	S	2011	GCA_030350285.1
SCL1118	72	1									2012	GCA_030356175.1
SCL1126	105	1	R	R	S	R	R	S	S	S	2012	GCA_030356345.1
SCL1130	30	1	R	S	S	S	S	S	S	S	2012	GCA_030356355.1
SCL1138	5	1									2012	GCA_030356485.1
SCL1141	105	1	R	R	S	R	R	S	S	S	2012	GCA_030356515.1
SCL1144	5	1	R	R	R	R	R	S	S	S	2012	GCA_030356555.1
SCL1150	5	1	R	R	R	R	R	I	S	S	2012	GCA_030356615.1
SCL1153	105	1	R	R	S	R	R	S	S	S	2012	GCA_030356655.1
SCL1159	239	1	R	R	S	S	R	I	R	R	2012	GCA_030356675.1
SCL1169	5	1	R	R	R	R	R	R	S	S	2012	GCA_030356755.1
SCL1180	5	1	R								2012	GCA_030349065.1
SCL1193	30	1	R	S	S	S	S	S	S	S	2012	GCA_030349235.1
SCL1199	5	1	R	S	S	S	S	S	S	S	2012	GCA_030349285.1
SCL1055	105	1	R	R	S	R	R	S	S	S	2013	GCA_030355435.1
SCL1060	5	1	R	R	R	R	R	S	S	S	2013	GCA_030355495.1
SCL1066	5	1	R	R	R	R	R	S	S	S	2013	GCA_030355545.1
SCL1068	5	1	R	R	R	R	R	S	S	S	2013	GCA_030355605.1
SCL2203	30	1	R	S	S	S	S	S	S	S	2013	GCA_030387655.1
SCL1089	105	1	R	R	S	R	R	S	S	S	2013	GCA_030355935.1
SCL1095	105	1	R								2013	GCA_030355995.1
SCL1100	5	1	R	R	R	R	R	S	S	S	2013	GCA_030356015.1
SCL933	5	1	R	R	R	R	R	S	S	S	2014	GCA_030357965.1
SCL2206	8	1	R	S	S	S	S	S	S	S	2014	GCA_030354625.1
SCL939	5	1	R	R	R	R	R	S	S	S	2014	GCA_030386915.1
SCL959	105	1	R	R	S	R	R	S	S	S	2014	GCA_030354935.1
SCL971	5	1	R	R	R	R	R	R	S	S	2014	GCA_030355015.1
SCL972	5	1	R	R	R	R	R	S	S	S	2014	GCA_030355025.1
SCL2216	105	1	R								2014	GCA_030354665.1
SCL1009	72	1	R								2014	GCA_030355845.1
SCL2220	30	1	R								2014	GCA_030387405.1
SCL1016	5	1	R	R	R	R	R	S	S	S	2014	GCA_030355775.1
SCL1032	72	1	R								2014	GCA_030355235.1
SCL2228	8	1	R								2014	GCA_030387435.1
SCL2229	72	1	R								2014	GCA_030387475.1
SCL697	5	1	R	R	R	R	R	S	S	S	2015	GCA_030357505.1
SCL699	5	1	R	R	R	R	R	S	S	S	2015	GCA_030357395.1
SCL701	5	1	R	R	R	R	R	S	S	S	2015	GCA_030357405.1
SCL732	5	1	R	R	R	R	R	S	S	S	2015	GCA_030357535.1
SCL749	5	1	R	R	R	R	R	S	S	S	2015	GCA_030357595.1
SCL757	105	1	R	R	S	R	R	S	S	S	2015	GCA_030357605.1
SCL907	8	1	R	S	S	S	S	S	S	S	2015	GCA_030357775.1
SCL917	105	1	R	R	S	R	R	S	S	S	2015	GCA_030387315.1
SCL929	105	1	R	R	S	R	R	S	S	S	2015	GCA_030387335.1
SCL562	72	1	R	R	S	S	S	S	S	S	2016	GCA_030356795.1
SCL579	72	1	R	R	S	S	S	S	S	S	2016	GCA_030356885.1
SCL585	5	1	R	R	S	S	S	S	S	S	2016	GCA_030356915.1
SCL588	5	1	R	R	R	R	R	S	S	S	2016	GCA_030356955.1
SCL592	5	1	R	R	R	R	R	S	S	S	2016	GCA_030357035.1
SCL598	5	1	R	R	R	R	R	S	S	S	2016	GCA_030357005.1
SCL599	5	1	R	R	R	R	R	S	S	S	2016	GCA_030356985.1
SCL600	5	1	R	R	R	R	R	S	S	S	2016	GCA_030357025.1
SCL610	105	1	R	R	S	R	R	S	S	S	2016	GCA_030357085.1
SCL628	2802	1	R	S	S	S	S	S	S	S	2016	GCA_030387015.1
SCL631	105	1	R	R	S	R	R	S	S	S	2016	GCA_030387035.1
SCL636	5	1	R	R	R	R	R	S	S	S	2016	GCA_030387095.1
SCL676	5	1									2016	GCA_030357355.1
SCL1828	5	1	R	R	S	R	R	S	S	S	2017-18	NA
SCL1905	5	1	R	R	R	R	R	S	S	S	2017-18	NA
SCL1797	5	1	R	R	S	R	R	S	S	S	2017-18	NA
SCL2298	105	1	R	R	S	R	R	S	S	S	2017-18	NA
SCL2474	8	1	R	S	S	S	S	S	S	S	2017-18	SRR40051613
SCL1788	8	1	R	S	S	S	S	S	S	S	2017-18	SRR40051617
SCL1789	72	1	R	S	S	S	R	S	S	S	2017-18	NA
SCL1816	2802	1	R	S	S	S	S	S	S	S	2017-18	NA
SCL1787	5	1	R	R	R	R	R	S	S	S	2017-18	NA
SCL1793	5	1	R	R	R	R	R	S	S	S	2017-18	NA
SCL2302	5	1	R	R	R	R	R	S	S	S	2017-18	NA
SCL2478	5	1	R	R	R	R	R	S	S	S	2017-18	NA
SCL2476	5	1	R	R	R	R	R	S	S	S	2017-18	NA
SCL1803	5	1	R	R	R	R	R	S	S	S	2017-18	NA
SCL1812	5	1	R	R	R	R	R	S	S	S	2017-18	NA
SCL2106	5	1	R	R	R	R	R	S	S	S	2017-18	NA
SCL2104	5	1	R	R	R	R	R	S	S	S	2017-18	NA
SCL2300	5	1	R	R	R	R	R	S	S	S	2017-18	NA
SCL2479	5	1	R	R	S	R	R	S	S	S	2017-18	NA
SCL2475	5	1	R	R	R	R	R	S	S	S	2017-18	NA
SCL2477	5	1	R	R	R	R	R	S	S	S	2017-18	NA
SCL1802	5	1	R	R	R	R	R	S	S	S	2017-18	NA
SCL1821	5	1	R	R	R	R	R	S	S	S	2017-18	NA
SCL1811	5	1	R	R	R	R	R	S	S	S	2017-18	NA
SCL1809	5	1	R	R	R	R	R	S	S	S	2017-18	NA
SCL2297	8	1	R	S	S	S	S	S	S	S	2017-18	SRR40051614
SCL1831	8	1	R	S	I	S	S	S	S	S	2017-18	SRR40051605
SCL2299	923	1	R	S	S	S	R	S	S	R	2017-18	NA
SCL2480	5	1	R	R	S	S	S	S	S	S	2017-18	NA
SCL1798	8	1	R	I	S	S	S	S	S	S	2017-18	SRR40051616
SCL2107	8	1	R	S	S	S	S	S	S	S	2017-18	SRR40051600
SCL2105	8	1	R	R	S	S	R	S	S	S	2017-18	SRR40051601
SCL2425	72	1	R	R	S	S	S	S	S	S	2017-18	NA
SCL1792	72	1	R	S	S	S	R	S	S	I	2017-18	NA
SCL2354	105	1	R	R	S	R	R	S	S	S	2017-18	NA
SCL1907	105	1	R	R	S	R	R	S	S	S	2017-18	NA
SCL2286	105	1	R	R	S	R	R	S	S	S	2017-18	NA
SCL1796	125	1	R	R	S	S	S	S	S	S	2017-18	NA
SCL1794	125	1	R	R	S	S	S	S	S	S	2017-18	NA
SCL1801	225	1	R	R	S	R	R	S	S	S	2017-18	NA
SCL1820	225	1	R	R	S	S	R	S	S	S	2017-18	NA
SCL2426	239	1	R								2017-18	NA
SCL2273	923	1	R	I	S	S	R	S	S	R	2017-18	NA
SCL2101	~105	1	R	R	S	R	R	S	S	S	2017-18	NA
SCL2348	~1472	1	R	S	S	S	R	S	S	I	2017-18	NA
SCL2349	no descrito	1	R	S	S	S	S	S	S	S	2017-18	NA
SCL1786	5	1	R	R	R	R	R	S	S	S	2017-18	NA
SCL1826	5	1	R	R	R	R	R	S	S	S	2017-18	NA
SCL1908	5	1	R	R	R	R	R	S	S	S	2017-18	NA
SCL1904	5	1	R	R	R	R	R	S	S	S	2017-18	NA
SCL1830	5	1	R	R	R	R	R	S	S	S	2017-18	NA
SCL2288	5	1	R	R	S	R	R	S	S	S	2017-18	NA
SCL1827	72	1	R	R	S	S	S	S	S	S	2017-18	NA
SCL1825	105	1	R	R	S	S	S	S	S	S	2017-18	NA
SCL2303	105	1	R	R	S	R	R	S	S	S	2017-18	NA
SCL2301	105	1	R	R	S	R	R	S	S	S	2017-18	NA
SCL1795	105	1	R	R	S	R	R	S	S	S	2017-18	NA
SCL1806	105	1	R	R	S	R	R	S	S	S	2017-18	NA
SCL1805	105	1	R	R	S	R	R	S	S	S	2017-18	NA
SCL2289	105	1	R	R	S	R	R	S	S	S	2017-18	NA
SCL1829	2802	1	R	S	S	S	S	S	S	S	2017-18	NA

### Sheet: Figure1_S4_SAE_Genotyping_2023
CURED genotyping results for 2023 isolates. RE_SAE indicates SAE (+) or non-SAE (–) based on the BsmAI restriction digest, HOU_2198 indicates the SAE(+) or non-SAE(-) result based on sanger or whole genome sequencing of the Bianco et al. (2023) diagnostic allele in the coding region for hypothetical protein USA300HOU_2198. Conclusion based on either concordant +/+ or -/- results for RE_SAE/HOU_21…
SCL	RE_SAE	HOU_2198 SAE	Conclusion	Whole Genome Sequence Accession (if Sequenced)	Notes
16911	-	-	Non-SAE
17261	+	+	SAE	SRR40048622
17267	+	+	SAE	SRR40048611
17294	-	-	Non-SAE
17308	-	-	Non-SAE
17333	-	-	Non-SAE
17348	-	-	Non-SAE
18664	-	-	Non-SAE
18684	-	-	Non-SAE
18703	-	-	Non-SAE	SRR40048623
18805	-	-	Non-SAE
18170	-	-	Non-SAE	SRR40048608	ST105
18372	-	-	Non-SAE
18866	-	-	Non-SAE
19171	-	-	Non-SAE
19617	+	+	SAE	SRR40048595
19619	-	-	Non-SAE
20174	-	-	Non-SAE
20348	-	-	Non-SAE
20359	-	-	Non-SAE
20493	-	-	Non-SAE
20497	-	-	Non-SAE
21326	-	-	Non-SAE
21327	-	-	Non-SAE
21964	-	-	Non-SAE	SRR40048612
21983	-	-	Non-SAE
22101	-	-	Non-SAE
17245	+	+	SAE	SRR40048619
17252	-	-	Non-SAE
17285	+	+	SAE	SRR40048600
17321	-	-	Non-SAE
17351	-	-	Non-SAE	SRR40048613
17487	-	-	Non-SAE
17920	-	-	Non-SAE
18096	+	+	SAE
18099	-	-	Non-SAE
18361	-	-	Non-SAE	SRR40048592
18362	+	+	SAE
18403	+	+	SAE	SRR40048621
18557	+	+	SAE
18608	-	-	Non-SAE
18614	+	+	SAE
18663	+	+	SAE
18668	-	-	Non-SAE
18816	-	-	Non-SAE
18860	+	+	SAE	SRR40048616
19087	-	-	Non-SAE
19166	+	+	SAE
19201	-	-	Non-SAE	SRR40048618
19936	-	-	Non-SAE
19982	-	-	Non-SAE
20739	-	-	Non-SAE
20744	-	-	Non-SAE
20749	-	-	Non-SAE	SRR40048594
20751	-	-	Non-SAE
20755	+	+	SAE	SRR40048593
20776	-	-	Non-SAE
21234	-	-	Non-SAE
21309	-	-	Non-SAE
21320	-	-	Non-SAE
21379	+	+	SAE
21423	-	-	Non-SAE
21673	-	-	Non-SAE
22098	-	-	Non-SAE	SRR40048599	Sanger failed. WGS revealed HOU_2198 diagnostic sequence was present (non-SAE allele), reverse sanger primer missing (ST101)
17271	-	-	Non-SAE
18409	+	+	SAE	SRR40048620
16660	+	+	SAE
17923	-	-	Non-SAE
18175	-	-	Non-SAE
18177	-	-	Non-SAE
18842	+	+	SAE	SRR40048617
18844	+	+	SAE
17921	UND--no band	-	Undetermined
18374	-	Missing region	Non-SAE	SRR40048607	Sanger failed. WGS revealed missing diagnostic region( ST72)
21978	-	-	Non-SAE
19088	-	-	Non-SAE	SRR40048605	Sanger failed. WGS revealed HOU_2198 diagnostic sequence was present (non-SAE allele), reverse sanger primer missing (ST398)
19199	-	-	Non-SAE
20329	-	Missing region	Non-SAE	SRR40048604	Sanger failed. WGS revealed missing diagnostic region (ST72)
21362	-	Missing region	Non-SAE	SRR40048602	Sanger failed. WGS revealed missing diagnostic region (ST1649)
21364	+	+	SAE
22102	-	-	Non-SAE	SRR40048598	Sanger failed. WGS revealed HOU_2198 diagnostic sequence was present (non-SAE allele), reverse sanger primer missing (ST398)
22378	-	Missing region	Non-SAE	SRR40048615	Sanger failed. WGS revealed missing diagnostic region (ST72)
16940	-	-	Non-SAE	SRR40048610	Sanger failed. WGS revealed HOU_2198 diagnostic sequence was present (non-SAE allele), reverse sanger primer missing (ST25)
18377	-	Missing region	Non-SAE	SRR40048591	Sanger failed. WGS revealed missing diagnostic region (ST72)
18808	-	Missing region	Non-SAE	SRR40048606	Sanger failed. WGS revealed missing diagnostic region (ST72)
21363	-	-	Non-SAE
21365	-	Missing region	Non-SAE	SRR40048601	Sanger failed. WGS revealed missing diagnostic region (ST1649)
20337	+	+	SAE
17345	-	Missing region	Non-SAE	SRR40048614	Sanger failed. WGS revealed missing diagnostic region (ST72)
17388	-	-	Non-SAE	SRR40048609	Sanger failed. WGS revealed HOU_2198 diagnostic sequence was present (non-SAE allele), reverse sanger primer missing (ST398)
19590	-	-	Non-SAE	SRR40048596	Sanger failed. WGS revealed HOU_2198 diagnostic sequence was present (non-SAE allele), reverse sanger primer missing (ST398)
21311	-	Missing region	Non-SAE	SRR40048603	Sanger failed. WGS revealed missing diagnostic region (ST72)
22103	-	Missing region	Non-SAE	SRR40048597	Sanger failed. WGS revealed missing diagnostic region (ST97)

### Sheet: Figure2_ST8Phylogeny
Genomes included in the ST8 phylogeny (Figure 2), with public accessions and annotations of phylogeny-based clade groupings, 1/0 indicating whether isolates are from Chile.
Identifier	Public Accession #	Clade Designation	Chile
ERR1040793	ERR1040793	SAE	0
ERR1040909	ERR1040909	SAE	0
ERR1040960	ERR1040960	SAE	0
ERR1041111	ERR1041111	SAE	0
ERR1195835	ERR1195835	SAE	0
ERR1197492	ERR1197492	SAE	0
ERR134669	ERR134669	SAE	0
ERR134678	ERR134678	SAE	0
USFL264	ERR134689	PEB2-6	0
ERR134773	ERR134773	NAE	0
ERR134781	ERR134781	SAE	0
ERR134796	ERR134796	SAE	0
ERR134820	ERR134820	SAE	0
ERR134838	ERR134838	PEB1	0
ERR134842	ERR134842	PEB1	0
ERR134844	ERR134844	PEB1	0
USFL078	ERR134859	PEB2-6	0
USFL079	ERR134860	PEB2-6	0
ERR137331	ERR137331	NAE	0
USFL101	ERR137912	PEB2-6	0
ERR137923	ERR137923	PEB1	0
ERR137947	ERR137947	PEB1	0
ERR1535343	ERR1535343	SAE	0
ERR1535344	ERR1535344	SAE	0
ERR1535358	ERR1535358	NAE	0
ERR1535377	ERR1535377	SAE	0
ERR1535380	ERR1535380	PEB1	0
ERR1589243	ERR1589243	PEB1	0
ERR1589244	ERR1589244	PEB1	0
ERR1589245	ERR1589245	PEB1	0
ERR1589247	ERR1589247	PEB1	0
ERR1589252	ERR1589252	PEB1	0
ERR1589254	ERR1589254	PEB1	0
ERR1589255	ERR1589255	PEB1	0
ERR1595729	ERR1595729	SAE	0
ERR1595731	ERR1595731	SAE	0
ERR1597906	ERR1597906	SAE	0
ERR163470	ERR163470	NAE	0
ERR163516	ERR163516	NAE	0
ERR1712339	ERR1712339	NAE	0
ERR1712341	ERR1712341	NAE	0
ERR1715362	ERR1715362	NAE	0
ERR1715363	ERR1715363	NAE	0
ERR1715399	ERR1715399	NAE	0
ERR1715412	ERR1715412	NAE	0
ERR1723877	ERR1723877	SAE	0
ERR1753504	ERR1753504	PEB1	0
ERR1753505	ERR1753505	PEB1	0
ERR2072360	ERR2072360	PEB1	0
ERR2072490	ERR2072490	SAE	0
ERR2072503	ERR2072503	SAE	0
ERR230292	ERR230292	NAE	0
ERR230313	ERR230313	NAE	0
ERR230349	ERR230349	NAE	0
ERR234916	ERR234916	NAE	0
ERR234953	ERR234953	NAE	0
ERR237657	ERR237657	NAE	0
ERR237668	ERR237668	NAE	0
ERR237716	ERR237716	NAE	0
ERR237718	ERR237718	NAE	0
ERR237719	ERR237719	NAE	0
ERR249311	ERR249311	NAE	0
ERR249328	ERR249328	NAE	0
ERR256875	ERR256875	NAE	0
ERR256877	ERR256877	NAE	0
ERR302773	ERR302773	PEB1	0
ERR302841	ERR302841	NAE	0
ERR332190	ERR332190	NAE	0
ERR376894	ERR376894	NAE	0
ERR422886	ERR422886	NAE	0
ERR422946	ERR422946	NAE	0
ERR422959	ERR422959	NAE	0
ERR439277	ERR439277	NAE	0
ERR554244	ERR554244	NAE	0
ERR554290	ERR554290	NAE	0
ERR554356	ERR554356	NAE	0
ERR554428	ERR554428	SAE	0
ERR554526	ERR554526	NAE	0
ERR554530	ERR554530	NAE	0
ERR554544	ERR554544	NAE	0
ERR554552	ERR554552	NAE	0
ERR554558	ERR554558	NAE	0
ERR554559	ERR554559	NAE	0
ERR554567	ERR554567	NAE	0
ERR554574	ERR554574	NAE	0
ERR554582	ERR554582	NAE	0
ERR554583	ERR554583	NAE	0
ERR554598	ERR554598	NAE	0
ERR554599	ERR554599	NAE	0
ERR554614	ERR554614	NAE	0
ERR554615	ERR554615	NAE	0
ERR554728	ERR554728	NAE	0
ERR554729	ERR554729	NAE	0
ERR554730	ERR554730	NAE	0
ERR554744	ERR554744	NAE	0
ERR554746	ERR554746	NAE	0
ERR554747	ERR554747	NAE	0
ERR554786	ERR554786	NAE	0
ERR573128	ERR573128	PEB2-6	0
ERR573168	ERR573168	PEB1	0
ERR593830	ERR593830	SAE	0
ERR702179	ERR702179	SAE	0
ERR714858	ERR714858	SAE	0
ERR715146	ERR715146	SAE	0
ERR716971	ERR716971	NAE	0
ERR731099	ERR731099	SAE	0
ERR737279	ERR737279	SAE	0
ERR742992	ERR742992	PEB1	0
ERR743109	ERR743109	PEB2-6	0
ERR743203	ERR743203	SAE	0
ERR743210	ERR743210	SAE	0
ERR829988	ERR829988	SAE	0
ERR8575029	ERR8575029	PEB2-6	0
ERR8575032	ERR8575032	PEB2-6	0
ERR8575034	ERR8575034	SAE	0
ERR8575039	ERR8575039	Outgroup	0
ERR8575053	ERR8575053	PEB1	0
ERR8575062	ERR8575062	PEB1	0
ERR8575067	ERR8575067	PEB1	0
ERR8575075	ERR8575075	SAE	0
ERR8575078	ERR8575078	SAE	0
ERR8575081	ERR8575081	Outgroup	0
ERR8575091	ERR8575091	Outgroup	0
ERR8575093	ERR8575093	PEB2-6	0
ERR8575099	ERR8575099	PEB2-6	0
ERR8575101	ERR8575101	SAE	0
ERR8575105	ERR8575105	PEB2-6	0
ERR8575109	ERR8575109	PEB2-6	0
ERR8575112	ERR8575112	PEB2-6	0
ERR8575121	ERR8575121	PEB1	0
ERR8575122	ERR8575122	PEB2-6	0
ERR8575137	ERR8575137	Outgroup	0
ERR8575138	ERR8575138	SAE	0
ERR8575139	ERR8575139	SAE	0
ERR8575144	ERR8575144	SAE	0
ERR8575147	ERR8575147	SAE	0
ERR8575164	ERR8575164	SAE	0
ERR8575170	ERR8575170	SAE	0
ERR8575176	ERR8575176	SAE	0
ERR8575192	ERR8575192	SAE	0
ERR8575193	ERR8575193	PEB1	0
ERR8575195	ERR8575195	SAE	0
ERR8575202	ERR8575202	SAE	0
ERR8575207	ERR8575207	SAE	0
ERR8575210	ERR8575210	SAE	0
ERR8575211	ERR8575211	SAE	0
ERR8575220	ERR8575220	PEB2-6	0
ERR8575221	ERR8575221	SAE	0
ERR8575226	ERR8575226	PEB1	0
ERR8575234	ERR8575234	PEB1	0
ERR8575236	ERR8575236	PEB2-6	0
ERR8575240	ERR8575240	SAE	0
ERR8575244	ERR8575244	PEB2-6	0
ERR8575252	ERR8575252	PEB1	0
ERR8575254	ERR8575254	PEB2-6	0
ERR8575255	ERR8575255	Outgroup	0
ERR8575260	ERR8575260	Outgroup	0
ERR8575264	ERR8575264	Outgroup	0
ERR8575272	ERR8575272	PEB1	0
ERR8575279	ERR8575279	PEB2-6	0
ERR8575281	ERR8575281	PEB2-6	0
ERR8575282	ERR8575282	PEB1	0
ERR8575284	ERR8575284	PEB2-6	0
ERR8575286	ERR8575286	PEB1	0
ERR8575298	ERR8575298	PEB2-6	0
ERR9884459	ERR9884459	SAE	0
ERR9884497	ERR9884497	NAE	0
ERR9884500	ERR9884500	Outgroup	0
ERR9884505	ERR9884505	NAE	0
ERR9884509	ERR9884509	SAE	0
ERR9884529	ERR9884529	PEB2-6	0
ERR9884530	ERR9884530	SAE	0
ERR9884537	ERR9884537	SAE	0
USA500	GCA_000746505.1	PP1259	0
MRSA_S1	GCA_000801255.1	SAE	0
M121	GCA_001021875.1	SAE	0
CA15	GCA_001021895.1	PEB2-6	0
C679	GCA_001045715.1	SAE	0
M120	GCA_001045745.1	SAE	0
HUV03	GCA_001045775.1	SAE	0
CA12	GCA_001045795.2	SAE	0
C123	GCA_001045805.1	SAE	0
C1667	GCA_001045835.1	SAE	0
C1675	GCA_001045855.1	SAE	0
C1058	GCA_001045895.1	SAE	0
C186	GCA_001045905.1	SAE	0
C329	GCA_001045935.1	SAE	0
M109	GCA_001045975.1	SAE	0
HUV05	GCA_001045995.2	PEB2-6	0
CA17	GCA_001046015.1	SAE	0
V1859	GCA_001046035.1	PEB1	0
CA14	GCA_001046055.1	SAE	0
C2403	GCA_001046075.1	NAE	0
V2200	GCA_001046095.2	PEB1	0
07_15	GCA_001046145.1	NAE	0
C2701	GCA_001046175.1	NAE	0
C2304	GCA_001046215.1	NAE	0
HUV01	GCA_001046255.1	SAE	0
HUV07	GCA_001046265.1	SAE	0
SCL1593	GCA_001046295.1	NAE	0
PE001	GCA_001046315.1	Outgroup	0
PE009	GCA_001046335.1	NAE	0
01_41	GCA_001046475.1	NAE	0
C2191	GCA_001046485.1	NAE	0
MRSA_S14	GCA_001448095.1	SAE	0
MRSA_S11	GCA_001448105.1	SAE	0
MRSA_S17	GCA_001448135.1	SAE	0
MRSA_S7	GCA_001448215.1	SAE	0
MRSA_S9	GCA_001448235.1	SAE	0
MRSA_S24	GCA_001448305.1	SAE	0
MRSA_S13	GCA_001448325.1	SAE	0
MRSA_S2	GCA_001457105.1	SAE	0
MRSA_S15	GCA_001457125.1	SAE	0
MRSA_S19	GCA_001457175.1	SAE	0
MRSA_S26	GCA_001457195.1	SAE	0
05_25	GCA_001468765.1	NAE	0
UV695	GCA_002260365.1	PEB1	0
UV699	GCA_002260505.1	PEB1	0
UV170	GCA_002267155.1	PEB1	0
UE201	GCA_002267345.1	SAE	0
UC334	GCA_002267565.1	SAE	0
UV1151	GCA_002267925.1	PEB1	0
STV600L	GCA_003571175.1	PEB1	0
STV073L	GCA_003571305.1	SAE	0
C8879	GCA_004614295.1	PEB2-6	0
Col52_A5	GCA_005885975.1	PEB1	0
E404	GCA_026749415.1	SAE	0
E396	GCA_026749435.1	SAE	0
BK2561	GCA_027859515.1	PEB2-6	0
BK2448	GCA_027859605.1	Outgroup	0
SCL1442	GCA_030349425.1	Outgroup	0
SCL1959	GCA_030352805.1	SAE	1
SCL1963	GCA_030352865.1	SAE	1
SCL1965	GCA_030352925.1	SAE	1
SCL2206	GCA_030354625.1	SAE	1
SCL1030	GCA_030355245.1	SAE	1
SCL1124	GCA_030356315.1	PEB1	0
SCL571	GCA_030356835.1	SAE	1
SCL907	GCA_030357775.1	SAE	1
SCL909	GCA_030357905.1	NAE	0
SCL655	GCA_030387215.1	SAE	1
SCL2228	GCA_030387435.1	SAE	1
RH238	RH238	SAE	0
SRR1014714	SRR1014714	NAE	0
MRSA131	SRR10179038	PEB1	0
SRR1178244	SRR1178244	NAE	0
2m-n	SRR12334110	Outgroup	0
SA_210	SRR1790318	PEB2-6	0
SRR3194889	SRR3194889	SAE	0
SRR3194890	SRR3194890	SAE	0
SCL1506	SRR34796193	Outgroup	0
SRR4195752	SRR4195752	SAE	0
SRR4195754	SRR4195754	PEB1	0
SRR4195756	SRR4195756	PEB1	0
SRR4195757	SRR4195757	SAE	0
SRR4195758	SRR4195758	SAE	0
SRR4195759	SRR4195759	PEB1	0
SRR4195760	SRR4195760	PEB1	0
SRR4195761	SRR4195761	PEB1	0
SRR5110365	SRR5110365	NAE	0
SRR5110367	SRR5110367	PEB2-6	0
SRR5244676	SRR5244676	NAE	0
SRR5244686	SRR5244686	PEB2-6	0
SRR5244689	SRR5244689	PEB2-6	0
SRR5244691	SRR5244691	PEB2-6	0
SRR5244693	SRR5244693	PEB2-6	0
SRR5244695	SRR5244695	NAE	0
SRR5244701	SRR5244701	NAE	0
SRR5244702	SRR5244702	NAE	0
SRR5244704	SRR5244704	NAE	0
SRR5244711	SRR5244711	NAE	0
SRR5244712	SRR5244712	NAE	0
SRR5244715	SRR5244715	NAE	0
SRR5244716	SRR5244716	NAE	0
SRR5244717	SRR5244717	NAE	0
SRR5244721	SRR5244721	NAE	0
SRR5244722	SRR5244722	NAE	0
SRR5244733	SRR5244733	SAE	0
SRR5244734	SRR5244734	SAE	0
SRR5244782	SRR5244782	PEB2-6	0
SRR5244783	SRR5244783	NAE	0
SRR5244784	SRR5244784	NAE	0
SRR5244786	SRR5244786	NAE	0
SRR5244792	SRR5244792	NAE	0
SRR5244794	SRR5244794	NAE	0
SRR5244795	SRR5244795	NAE	0
SRR5244798	SRR5244798	NAE	0
SRR5244799	SRR5244799	NAE	0
SRR5244801	SRR5244801	NAE	0
SRR5244811	SRR5244811	NAE	0
SRR5244817	SRR5244817	PEB2-6	0
SRR5244818	SRR5244818	NAE	0
SRR5244819	SRR5244819	NAE	0
SRR5244827	SRR5244827	NAE	0
SRR5244828	SRR5244828	NAE	0
SRR5244832	SRR5244832	NAE	0
SRR5244836	SRR5244836	NAE	0
SRR5244837	SRR5244837	NAE	0
SRR5244839	SRR5244839	NAE	0
SRR5244841	SRR5244841	NAE	0
SRR5244848	SRR5244848	NAE	0
SRR5244854	SRR5244854	NAE	0
SRR5244859	SRR5244859	NAE	0
SRR5244862	SRR5244862	NAE	0
SRR5244867	SRR5244867	NAE	0
SRR5244869	SRR5244869	NAE	0
SRR5244871	SRR5244871	NAE	0
SRR5244880	SRR5244880	PEB1	0
SRR5244899	SRR5244899	NAE	0
SRR5244900	SRR5244900	NAE	0
SRR5244902	SRR5244902	NAE	0
SRR5244912	SRR5244912	NAE	0
SRR5244917	SRR5244917	NAE	0
SRR5244921	SRR5244921	PEB2-6	0
SRR5244945	SRR5244945	NAE	0
SRR5244946	SRR5244946	NAE	0
SRR5244947	SRR5244947	NAE	0
SRR5244951	SRR5244951	NAE	0
SRR5244954	SRR5244954	NAE	0
E1470	SRR5415305	PEB2-6	0
SCL883	SRR5415377	NAE	0
C1782	SRR5415386	PEB2-6	0
C1768	SRR5415397	PEB2-6	0
C1762	SRR5415399	NAE	0
C1555	SRR5415416	PEB2-6	0
C1543	SRR5415421	NAE	0
C1504	SRR5415437	NAE	0
C1440	SRR5415446	NAE	0
C1427	SRR5415449	NAE	0
C1410	SRR5415451	PEB2-6	0
C1407	SRR5415452	NAE	0
C1396	SRR5415454	NAE	0
C1378	SRR5415458	NAE	0
99_48	SRR5415462	PEB2-6	0
99_06	SRR5415465	PEB2-6	0
01_19	SRR5415470	PEB2-6	0
CM167	SRR7983562	PEB2-6	0
CM94	SRR7983666	PEB1	0
18-432	SRR8389050	Outgroup	0
87-950	SRR8389061	Outgroup	0
49-715	SRR8389069	Outgroup	0
65_669	SRR8389072	NAE	0
SCL16095	SRR39503545	NAE	0
SCL13673	SRR39503546	NAE	0
SCL14812	SRR39503567	Outgroup	0
SCL12889	SRR39503641	Outgroup	0
SCL16923	SRR39503459	PEB1	0
SCL16112	SRR39503555	PEB1	0
SCL15599	SRR39503562	PEB1	0
SCL13692	SRR39503637	PEB1	0
SCL13687	SRR39503638	PEB1	0
SCL14447	SRR39503460	PEB2-6	0
SCL16727	SRR39503463	SAE	1
SCL16470	SRR39503615	SAE	1
SCL16198	SRR39503645	SAE	1
SCL16197	SRR39503600	SAE	1
SCL16190	SRR39503449	SAE	1
SCL16168	SRR39503552	SAE	1
SCL16144	SRR39503517	SAE	1
SCL16141	SRR39503423	SAE	1
SCL16139	SRR39503424	SAE	1
SCL15999	SRR39503391	SAE	1
SCL15972	SRR39503550	SAE	1
SCL15970	SRR39503542	SAE	1
SCL15963	SRR39503392	SAE	1
SCL15885	SRR39503596	SAE	1
SCL15785	SRR39503431	SAE	1
SCL15784	SRR39503432	SAE	1
SCL15593	SRR39503635	SAE	1
SCL15587	SRR39503633	SAE	1
SCL15320	SRR39503574	SAE	1
SCL15177	SRR39503570	SAE	1
SCL14510	SRR39503487	SAE	1
SCL14173	SRR39503541	SAE	1
SCL14024	SRR39503559	SAE	1
SCL14012	SRR39503607	SAE	1
SCL14001	SRR39503398	SAE	1
SCL14000	SRR39503403	SAE	1
SCL13993	SRR39503533	SAE	1
SCL13984	SRR39503411	SAE	1
SCL13982	SRR39503422	SAE	1
SCL13978	SRR39503433	SAE	1
SCL13977	SRR39503444	SAE	1
SCL13976	SRR39503521	SAE	1
SCL13974	SRR39503523	SAE	1
SCL13721	SRR39503488	SAE	1
SCL13720	SRR39503489	SAE	1
SCL13719	SRR39503490	SAE	1
SCL13718	SRR39503491	SAE	1
SCL13710	SRR39503493	SAE	1
SCL13709	SRR39503494	SAE	1
SCL13700	SRR39503585	SAE	1
SCL13699	SRR39503413	SAE	1
SCL13542	SRR39503634	SAE	1
SCL13529	SRR39503412	SAE	1
SCL13510	SRR39503618	SAE	1
SCL13505	SRR39503593	SAE	1
SCL13408	SRR39503495	SAE	1
SCL13406	SRR39503496	SAE	1
SCL13401	SRR39503497	SAE	1
SCL13400	SRR39503498	SAE	1
SCL13391	SRR39503499	SAE	1
SCL13388	SRR39503500	SAE	1
SCL13207	SRR39503384	SAE	1
SCL13205	SRR39503386	SAE	1
SCL13193	SRR39503421	SAE	1
SCL13111	SRR39503486	SAE	1
SCL12659	SRR39503430	SAE	1
SCL12493	SRR39503519	SAE	1
SCL12492	SRR39503573	SAE	1
SCL2105	SRR40051601	NAE	0
SCL2207	SRR40051598	NAE	0
SCL1950	SRR40051603	NAE	0
SCL1979	SRR40051602	NAE	0
SCL722	SRR40051609	NAE	0
PP1259	NA	Outgroup	0
SCL1831	SRR40051605	PEB1	0
SCL973	SRR40051604	PEB1	0
SCL577	SRR40051612	PEB2-6	0
SCL2297	SRR40051614	SAE	1
SCL2107	SRR40051600	SAE	1
SCL1798	SRR40051616	SAE	1
SCL1788	SRR40051617	SAE	1
SCL727	SRR40051608	SAE	1
SCL740	SRR40051607	SAE	1
SCL942	SRR40051606	SAE	1
SCL2474	SRR40051613	SAE	1
SCL2226	SRR40051615	SAE	1
SCL2213	SRR40051597	SAE	1
SCL2204	SRR40051599	SAE	1
SCL673	SRR40051610	SAE	1
SCL641	SRR40051611	SAE	1

### Sheet: Figures3_4_SAE Phylogeny 
Genomes used as input for the molecular clock and geographic ancestral state reconstruction for USA300-SAE. StartRange and EndRange are inputs into BactDating, representing collection dates as decimals.
Identifier	Location	StartRange	EndRange	BioSample	YearCollected	Notes
SCL16727	Chile	2022.87	2022.87	SAMN61458502	2022
SCL16470	Chile	2022.77	2022.77	SAMN61458562	2022
SCL16198	Chile	2022.92	2022.92	SAMN61458445	2022
SCL16197	Chile	2022.92	2022.92	SAMN61458444	2022
SCL16190	Chile	2022.91	2022.91	SAMN61458443	2022
SCL16168	Chile	2022.65	2022.65	SAMN61458667	2022
SCL16144	Chile	2022.57	2022.57	SAMN61458602	2022
SCL16141	Chile	2022.57	2022.57	SAMN61458654	2022
SCL16139	Chile	2022.55	2022.55	SAMN61458653	2022
SCL15999	Chile	2022.8	2022.8	SAMN61458469	2022
SCL15972	Chile	2022.72	2022.72	SAMN61458669	2022
SCL15970	Chile	2022.78	2022.78	SAMN61458676	2022
SCL15963	Chile	2022.74	2022.74	SAMN61458468	2022
SCL15885	Chile	2022.71	2022.71	SAMN61458528	2022
SCL15785	Chile	2022.88	2022.88	SAMN61458646	2022
SCL15784	Chile	2022.88	2022.88	SAMN61458645	2022
SCL15593	Chile	2022.84	2022.84	SAMN61458544	2022
SCL15587	Chile	2022.82	2022.82	SAMN61458545	2022
SCL15320	Chile	2022.7	2022.7	SAMN61458583	2022
SCL15177	Chile	2022.77	2022.77	SAMN61458586	2022
SCL14510	Chile	2022.64	2022.64	SAMN61458629	2022
SCL14173	Chile	2022.44	2022.44	SAMN61458677	2022
SCL14024	Chile	2022.47	2022.47	SAMN61458596	2022
SCL14012	Chile	2022.39	2022.39	SAMN61458518	2022
SCL14001	Chile	2022.44	2022.44	SAMN61458463	2022
SCL14000	Chile	2022.43	2022.43	SAMN61458462	2022
SCL13993	Chile	2022.43	2022.43	SAMN61458460	2022
SCL13984	Chile	2022.42	2022.42	SAMN61458458	2022
SCL13982	Chile	2022.41	2022.41	SAMN61458457	2022
SCL13978	Chile	2022.41	2022.41	SAMN61458456	2022
SCL13977	Chile	2022.41	2022.41	SAMN61458455	2022
SCL13976	Chile	2022.41	2022.41	SAMN61458695	2022
SCL13974	Chile	2022.4	2022.4	SAMN61458694	2022
SCL13721	Chile	2022.35	2022.35	SAMN61458628	2022
SCL13720	Chile	2022.35	2022.35	SAMN61458627	2022
SCL13719	Chile	2022.35	2022.35	SAMN61458626	2022
SCL13718	Chile	2022.35	2022.35	SAMN61458625	2022
SCL13710	Chile	2022.33	2022.33	SAMN61458624	2022
SCL13709	Chile	2022.17	2022.17	SAMN61458623	2022
SCL13700	Chile	2022.26	2022.26	SAMN61458573	2022
SCL13699	Chile	2022.31	2022.31	SAMN61458663	2022
SCL13542	Chile	2022.25	2022.25	SAMN61458446	2022
SCL13529	Chile	2022.19	2022.19	SAMN61458664	2022
SCL13510	Chile	2022.11	2022.11	SAMN61458559	2022
SCL13505	Chile	2022.09	2022.09	SAMN61458531	2022
SCL13408	Chile	2022.32	2022.32	SAMN61458622	2022
SCL13406	Chile	2022.32	2022.32	SAMN61458621	2022
SCL13401	Chile	2022.31	2022.31	SAMN61458620	2022
SCL13400	Chile	2022.31	2022.31	SAMN61458619	2022
SCL13391	Chile	2022.3	2022.3	SAMN61458618	2022
SCL13388	Chile	2022.3	2022.3	SAMN61458617	2022
SCL13207	Chile	2022.23	2022.23	SAMN61458475	2022
SCL13205	Chile	2022.24	2022.24	SAMN61458474	2022
SCL13193	Chile	2022.17	2022.17	SAMN61458655	2022
SCL13111	Chile	2022.06	2022.06	SAMN61458630	2022
SCL12659	Chile	2022.13	2022.13	SAMN61458647	2022
SCL12493	Chile	2022.08	2022.08	SAMN61458697	2022
SCL12492	Chile	2022.08	2022.08	SAMN61458584	2022
SCL2297	Chile	2017	2018	SAMN62249309	2017
SCL2107	Chile	2017	2018	SAMN62249304	2017
SCL1798	Chile	2017	2018	SAMN62249299	2017
SCL1788	Chile	2017	2018	SAMN62249298	2017
SCL727	Chile	2015.21	2015.21	SAMN62249315	2015
SCL740	Chile	2015.26	2015.26	SAMN62249316	2015
SCL942	Chile	2014.06	2014.06	SAMN62249317	2014
SCL2474	Chile	2017	2018	SAMN62249310	2017
SCL2226	Chile	2014.81	2014.81	SAMN62249308	2014
SCL2213	Chile	2014.59	2014.59	SAMN62249307	2014
SCL2204	Chile	2013.76	2013.76	SAMN62249305	2013
SCL673	Chile	2016.96	2016.96	SAMN62249313	2016
SCL641	Chile	2016.65	2016.65	SAMN62249312	2016
ERR2072490	UK	2011.86	2011.86	SAMEA104197170	2011
ERR2072503	UK	2011.9	2011.9	SAMEA104197183	2011
ERR134678	US	2010.67	2010.67	SAMEA1324590	2010
ERR134796	US	2009.08	2009.08	SAMEA1324646	2009
ERR134820	US	2009.33	2009.33	SAMEA1324649	2009
ERR134781	US	2009.16	2009.16	SAMEA1324689	2009
ERR134669	US	2010.75	2010.75	SAMEA1324719	2010
ERR593830	Germany	2014	2015	SAMEA2743507	2014
ERR1040793	UK	2011.92	2011.92	SAMEA3573606	2011
ERR1040909	UK	2011.83	2011.83	SAMEA3573724	2011
ERR1040960	UK	2011.93	2011.93	SAMEA3573776	2011
ERR1041111	UK	2011.9	2011.9	SAMEA3573929	2011
ERR1195835	Germany	2014	2015	SAMEA3716890	2014
ERR1197492	Germany	2014	2015	SAMEA3717874	2014
ERR1723877	UK	2008	2009	SAMEA4008497	2008
ERR1535343	Australia	2004	2005	SAMEA4081488	2004
ERR1535344	Australia	2005	2006	SAMEA4081489	2005
ERR1535377	Germany	2007	2008	SAMEA4081521	2007
ERR8575144	Argentina	2019.6	2019.6	SAMEA7470017	2019
ERR8575147	Argentina	2020.48	2020.48	SAMEA7470019	2020
ERR8575207	Argentina	2019.43	2019.43	SAMEA7470086	2019
ERR8575210	Argentina	2019.33	2019.33	SAMEA7470089	2019
ERR8575240	Argentina	2019.35	2019.35	SAMEA7470112	2019
ERR8575034	Paraguay	2020.3	2020.3	SAMEA7470375	2020
ERR8575075	Paraguay	2020.3	2020.3	SAMEA7470404	2020
ERR8575101	Bolivia	2020.72	2020.72	SAMEA7470423	2020
ERR8575138	Bolivia	2020.64	2020.64	SAMEA7470443	2020
ERR8575139	Bolivia	2020.29	2020.29	SAMEA7470446	2020
ERR8575164	Bolivia	2019.75	2019.75	SAMEA7470453	2019
ERR8575170	Bolivia	2020.29	2020.29	SAMEA7470456	2020
ERR8575176	Bolivia	2020.37	2020.37	SAMEA7470460	2020
ERR8575192	Bolivia	2019.69	2019.69	SAMEA7470465	2019
ERR8575195	Bolivia	2020.32	2020.32	SAMEA7470467	2020
ERR8575202	Bolivia	2020.82	2020.82	SAMEA7470470	2020
ERR8575211	Bolivia	2020.74	2020.74	SAMEA7470478	2020
ERR8575221	Bolivia	2019.29	2019.29	SAMEA7470482	2019
ERR8575078	Bolivia	2020.3	2020.3	SAMEA7470484	2020
ERR9884459	Bolivia	2019.73	2019.73	SAMEA8747950	2019
ERR9884509	Uruguay	2019.79	2019.79	SAMEA8747997	2019
ERR9884530	Uruguay	2019.57	2019.57	SAMEA8748028	2019
ERR9884537	Uruguay	2019.4	2019.4	SAMEA8748036	2019
M121	Colombia	2004	2005	SAMN02746692	2004
CA12	Colombia	2007	2008	SAMN02767090	2007
M109	Colombia	2006	2007	SAMN02777080	2006
M120	Colombia	2006	2007	SAMN02777946	2006
CA17	Colombia	2007	2008	SAMN02777947	2007
CA14	Colombia	2007	2008	SAMN02777948	2007
HUV01	Colombia	2006	2007	SAMN02780897	2006
HUV07	Colombia	2006	2007	SAMN02780902	2006
HUV03	Colombia	2006	2007	SAMN02780904	2006
MRSA_S1	Colombia	2013.02	2013.02	SAMN03793200	2013	Collected in Switzerland -- Location based on passage history
MRSA_S2	Colombia	2013.03	2013.03	SAMN03793201	2013	Collected in Switzerland -- Location based on passage history
MRSA_S7	Ecuador	2013.25	2013.25	SAMN03793204	2013	Collected in Switzerland -- Location based on passage history
MRSA_S9	Colombia	2013.27	2013.27	SAMN03793206	2013	Collected in Switzerland -- Location based on passage history
MRSA_S11	Ecuador	2013.29	2013.29	SAMN03793208	2013	Collected in Switzerland -- Location based on passage history
MRSA_S14	Uruguay	2013.48	2013.48	SAMN03793211	2013	Collected in Switzerland -- Location based on passage history
MRSA_S15	Colombia	2013.53	2013.53	SAMN03793212	2013	Collected in Switzerland -- Location based on passage history
MRSA_S17	Colombia	2013.58	2013.58	SAMN03793213	2013	Collected in Switzerland -- Location based on passage history
MRSA_S19	Colombia	2013.64	2013.64	SAMN03793215	2013	Collected in Switzerland -- Location based on passage history
MRSA_S24	US	2013.84	2013.84	SAMN03793220	2013	Collected in Switzerland -- Location based on passage history
MRSA_S26	US	2013.87	2013.87	SAMN03793221	2013	Collected in Switzerland -- Location based on passage history
SRR3194889	US	2010.26	2010.26	SAMN04505150	2010
SRR3194890	US	2010.26	2010.26	SAMN04505151	2010
C123	Colombia	2006.18	2006.18	SAMN04868155	2006
C186	Colombia	2006.21	2006.21	SAMN04868156	2006
C329	Colombia	2006.36	2006.36	SAMN04868157	2006
E396	Ecuador	2006.36	2006.36	SAMN04868158	2006
E404	Ecuador	2006.36	2006.36	SAMN04868159	2006
C679	Colombia	2006.68	2006.68	SAMN04868160	2006
C1058	Colombia	2007.41	2007.41	SAMN04868161	2007
C1667	Colombia	2007.28	2007.28	SAMN04868163	2007
C1675	Colombia	2007.32	2007.32	SAMN04868164	2007
SRR4195752	Colombia	2012.25	2012.25	SAMN05736419	2012
SRR4195757	Colombia	2012.75	2012.75	SAMN05736424	2012
SRR4195758	Colombia	2009.18	2009.18	SAMN05736425	2009
SCL571	Chile	2016.07	2016.07	SAMN33946093	2016
SCL655	Chile	2016.78	2016.78	SAMN33946122	2016
SCL907	Chile	2015.81	2015.81	SAMN33946151	2015
SCL1030	Chile	2014.82	2014.82	SAMN33946190	2014
SCL1959	Chile	2009.93	2009.93	SAMN33946457	2009
SCL1963	Chile	2010.08	2010.08	SAMN33946461	2010
SCL1965	Chile	2010.21	2010.21	SAMN33946463	2010
SCL2206	Chile	2014.04	2014.04	SAMN33946548	2014
SCL2228	Chile	2014.86	2014.86	SAMN33946557	2014
